# Variation in hypoxia tolerance is driven by evolutionary changes in gene regulation in the eastern oyster

**DOI:** 10.64898/2026.10.28.762489

**Authors:** Katherine M. Eaton, Rujuta V. Vaidya, Jerome La Peyre, Jennifer B. Pollack, Kyle A. Sirovy, Morgan W. Kelly

**Affiliations:** Department of Biological Sciences, Louisiana State University, Baton Rouge, LA, 70803, USA; School of Animal Sciences, Louisiana State University Agricultural Center, Baton Rouge, LA, 70803, USA; Harte Research Institute, Texas A&M University-Corpus Christi, Corpus Christi, TX, 78412, USA

**Keywords:** population genomics, low-coverage whole-genome sequencing, climate change, stress tolerance, transcriptomics

## Abstract

Understanding the genomic basis of stress tolerance is crucial for predicting biological responses to environmental change. Here, we investigated the genomic basis of divergence in hypoxia tolerance between two populations of eastern oyster (*Crassostrea virginica*) from Louisiana and Texas, USA. We combined low-coverage whole-genome sequencing data with previously generated transcriptomic evidence to understand the mechanisms underlying population-specific variation in hypoxia tolerance. Genome-wide analyses revealed substantial population differentiation (global F_ST_ = 0.21), indicative of a clear genetic break between our study populations. We combined estimates of genomic differentiation (F_ST_) with diversity metrics to generate a set of exploratory candidate regions showing signatures consistent with recent selection. Several candidate genes identified through this approach were associated with the maintenance of homeostasis under environmental stress. We additionally tested whether genes previously identified as differentially expressed (DE) under hypoxia exhibit elevated genomic divergence between populations. While these hypoxia DEGs did show higher than expected between-population differentiation, this pattern also holds for other environmentally responsive genes. This suggests that transcriptomically responsive genes in general may generally show elevated divergence among populations, possibly due to a weaker effect of purifying selection. Furthermore, we found that hypoxia DEGs did not show an enrichment of nonsynonymous fixed differences (p = 0.9155, as compared to the genome-wide background), suggesting that the elevated divergence seen in these genes is not driven by rapid protein-coding evolution. Together, our results support a model in which population-scale differences in hypoxia tolerance occur primarily through evolution of gene regulation acting on environmentally responsive pathways.
