## Supplementary material for "Variation in hypoxia tolerance is driven by evolutionary changes in gene regulation in the eastern oyster": Online Resource 2

### Sheet: genes_in_meadowSig_regions
chr	source	type	start	end	score	strand	phase	attribute	chrNum	sigDirection	annotation info	additional info	read more?
NC_035780.1	Gnomon	gene	13597845	13601138	.	+	.	gene_id LOC111131341; db_xref GeneID:111131341; gbkey Gene; gene LOC111131341; gene_biotype protein_coding;	1	low	MAM and LDL-receptor class A domain containing protein 1 like
NC_035780.1	Gnomon	gene	13601145	13603808	.	+	.	gene_id LOC111104350; db_xref GeneID:111104350; gbkey Gene; gene LOC111104350; gene_biotype protein_coding;	1	low	MAM and LDL-receptor class A domain-containing protein 1-like
NC_035780.1	Gnomon	gene	13603818	13611422	.	+	.	gene_id LOC111104327; db_xref GeneID:111104327; gbkey Gene; gene LOC111104327; gene_biotype protein_coding;	1	low	MAM and LDL-receptor class A domain-containing protein 2-like
NC_035780.1	Gnomon	gene	15350536	15428837	.	-	.	gene_id LOC111099722; db_xref GeneID:111099722; gbkey Gene; gene LOC111099722; gene_biotype protein_coding;	1	low	MAM and LDL-receptor class A domain-containing protein 1-like
NC_035780.1	Gnomon	gene	58651452	58653460	.	-	.	gene_id LOC111100534; db_xref GeneID:111100534; gbkey Gene; gene LOC111100534; gene_biotype protein_coding;	1	low	beta,beta-carotene 15,15'-dioxygenase-like
NC_035780.1	Gnomon	gene	58654404	58656528	.	+	.	gene_id LOC111109154; db_xref GeneID:111109154; gbkey Gene; gene LOC111109154; gene_biotype lncRNA;	1	low	uncharacterized
NC_035780.1	Gnomon	gene	58658936	58660737	.	-	.	gene_id LOC111109694; db_xref GeneID:111109694; gbkey Gene; gene LOC111109694; gene_biotype lncRNA;	1	low	uncharacterized
NC_035780.1	Gnomon	gene	64111218	64118301	.	-	.	gene_id LOC111123787; db_xref GeneID:111123787; gbkey Gene; gene LOC111123787; gene_biotype protein_coding;	1	high	serine/arginine repetitive matrix protein 1-like	RNA binding, alternative splicing, transcriptional regulation
NC_035780.1	Gnomon	gene	64118702	64145562	.	-	.	gene_id LOC111108533; db_xref GeneID:111108533; gbkey Gene; gene LOC111108533; gene_biotype protein_coding;	1	high	scavenger receptor cysteine-rich domain-containing protein DMBT1-like	large glycoproteins involved in innate immunity and mucosal defense	X
NC_035781.1	Gnomon	gene	15839178	15840854	.	-	.	gene_id LOC111121897; db_xref GeneID:111121897; gbkey Gene; gene LOC111121897; gene_biotype protein_coding;	2	high	uncharacterized
NC_035781.1	Gnomon	gene	15844434	15851877	.	-	.	gene_id LOC111121505; db_xref GeneID:111121505; gbkey Gene; gene LOC111121505; gene_biotype protein_coding;	2	high	solute carrier family 17 member 9-like	small molecule transport such as purine nucleotides
NC_035782.1	Gnomon	gene	21459748	21477023	.	+	.	gene_id LOC111122672; db_xref GeneID:111122672; gbkey Gene; gene LOC111122672; gene_biotype protein_coding;	3	low	uncharacterized
NC_035782.1	Gnomon	gene	33755766	33850358	.	+	.	gene_id LOC111122494; db_xref GeneID:111122494; gbkey Gene; gene LOC111122494; gene_biotype protein_coding;	3	low	uncharacterized
NC_035782.1	Gnomon	gene	34044936	34574288	.	+	.	gene_id LOC111123434; db_xref GeneID:111123434; gbkey Gene; gene LOC111123434; gene_biotype protein_coding;	3	low	dynein axonemal heavy chain 8-like
NC_035782.1	Gnomon	gene	34059055	34063924	.	+	.	gene_id LOC111123435; db_xref GeneID:111123435; gbkey Gene; gene LOC111123435; gene_biotype protein_coding;	3	low	uncharacterized
NC_035782.1	Gnomon	gene	34596789	34683296	.	-	.	gene_id LOC111122602; db_xref GeneID:111122602; gbkey Gene; gene LOC111122602; gene_biotype protein_coding;	3	low	frizzled-5-like
NC_035782.1	Gnomon	gene	34830850	34883167	.	+	.	gene_id LOC111122603; db_xref GeneID:111122603; gbkey Gene; gene LOC111122603; gene_biotype protein_coding;	3	low	Krueppel-like factor 6
NC_035782.1	Gnomon	gene	35390721	35443395	.	-	.	gene_id LOC111125194; db_xref GeneID:111125194; gbkey Gene; gene LOC111125194; gene_biotype protein_coding;	3	low	uncharacterized
NC_035783.1	Gnomon	gene	2527879	2546039	.	+	.	gene_id LOC111130660; db_xref GeneID:111130660; gbkey Gene; gene LOC111130660; gene_biotype protein_coding;	4	high	protein phosphatase 1 regulatory subunit 27-like	regulatory protein involved in inhibition of protein phosphatase 1 activity
NC_035783.1	Gnomon	gene	4668049	4670991	.	-	.	gene_id LOC111128389; db_xref GeneID:111128389; gbkey Gene; gene LOC111128389; gene_biotype protein_coding;	4	low	uncharacterized
NC_035783.1	Gnomon	gene	4672081	4683300	.	+	.	gene_id LOC111128056; db_xref GeneID:111128056; gbkey Gene; gene LOC111128056; gene_biotype protein_coding;	4	low	uncharacterized
NC_035783.1	Gnomon	gene	4995952	4998452	.	+	.	gene_id LOC111128604; db_xref GeneID:111128604; gbkey Gene; gene LOC111128604; gene_biotype protein_coding;	4	low	uncharacterized
NC_035783.1	Gnomon	gene	5000039	5023334	.	-	.	gene_id LOC111128687; db_xref GeneID:111128687; gbkey Gene; gene LOC111128687; gene_biotype protein_coding;	4	low	pyruvate carboxylase, mitochondrial-like
NC_035783.1	Gnomon	gene	18493070	18506281	.	+	.	gene_id LOC111128015; db_xref GeneID:111128015; gbkey Gene; gene LOC111128015; gene_biotype protein_coding;	4	high	spermatogenesis-defective protein 39 homolog isoform X1	lysosomal trafficking
NC_035783.1	Gnomon	gene	18507531	18520806	.	-	.	gene_id LOC111130925; db_xref GeneID:111130925; gbkey Gene; gene LOC111130925; gene_biotype protein_coding;	4	high	tRNA (guanosine(12)-2'-O)-methyltransferase TARBP1-like	methylation
NC_035783.1	Gnomon	gene	28357816	28380664	.	-	.	gene_id LOC111130394; db_xref GeneID:111130394; gbkey Gene; gene LOC111130394; gene_biotype protein_coding;	4	high	neuroendocrine convertase 2-like	protease involved in maturation of neuroendocrine peptides
NC_035783.1	Gnomon	gene	41415714	41427670	.	+	.	gene_id LOC111130387; db_xref GeneID:111130387; gbkey Gene; gene LOC111130387; gene_biotype protein_coding;	4	high	midasin-like	involved in maturation and assembly of large ribosomal subunit
NC_035783.1	Gnomon	gene	41428211	41433812	.	-	.	gene_id LOC111128874; db_xref GeneID:111128874; gbkey Gene; gene LOC111128874; gene_biotype protein_coding;	4	high	adenylate kinase isoenzyme 6-like	ATPase activity?	X
NC_035783.1	Gnomon	gene	41434015	41442622	.	+	.	gene_id LOC111128873; db_xref GeneID:111128873; gbkey Gene; gene LOC111128873; gene_biotype protein_coding;	4	high	mono [ADP-ribose] polymerase PARP16-like	plays a role in protein translation and unfolded protein response	X - literature showing parp16 implicated in ischemic stroke recovery in humans (Wang et al. 2023 FASEB Journal)
NC_035783.1	Gnomon	gene	44127846	44145951	.	+	.	gene_id LOC111130789; db_xref GeneID:111130789; gbkey Gene; gene LOC111130789; gene_biotype protein_coding;	4	low	QRFP-like peptide receptor
NC_035783.1	Gnomon	gene	44251099	44253626	.	+	.	gene_id LOC111131218; db_xref GeneID:111131218; gbkey Gene; gene LOC111131218; gene_biotype protein_coding;	4	high	dynein regulatory complex protein 8-like	regulator of ciliary/flagellar motility and cytoskeletal structure	X - literature shows dynein has a positive impact on HIF1 activity, as it interacts with NLS of HIF1a for nuclear translocation of HIF1a
NC_035783.1	Gnomon	gene	44258441	44292520	.	-	.	gene_id LOC111129997; db_xref GeneID:111129997; gbkey Gene; gene LOC111129997; gene_biotype protein_coding;	4	BOTH	ras guanyl-releasing protein 3-like	cellullar signaling involved in growth
NC_035783.1	Gnomon	gene	50980998	50985711	.	+	.	gene_id LOC111130416; db_xref GeneID:111130416; gbkey Gene; gene LOC111130416; gene_biotype protein_coding;	4	high	SNW domain-containing protein 1-like	transcription enhancer
NC_035783.1	Gnomon	gene	50988656	50990931	.	+	.	gene_id LOC111131278; db_xref GeneID:111131278; gbkey Gene; gene LOC111131278; gene_biotype protein_coding;	4	high	ras-related protein Rab-1A-like	intracellular membrane trafficking and transport vesicle formation	X - literature shows duplication of RAB1A genes in hypoxia tolerant cyprinus carpio
NC_035783.1	Gnomon	gene	50991647	50996249	.	-	.	gene_id LOC111131277; db_xref GeneID:111131277; gbkey Gene; gene LOC111131277; gene_biotype protein_coding;	4	high	uncharacterized
NC_035783.1	Gnomon	gene	52515631	52519811	.	-	.	gene_id LOC111128263; db_xref GeneID:111128263; gbkey Gene; gene LOC111128263; gene_biotype protein_coding;	4	high	barrier-to-autointegration factor-like isoform X1	highly conserved DNA bridging protein involved in structural nucleus assembly and chromatin organization
NC_035784.1	Gnomon	gene	24087969	24103328	.	-	.	gene_id LOC111134479; db_xref GeneID:111134479; gbkey Gene; gene LOC111134479; gene_biotype protein_coding;	5	low	multidrug resistance protein 1-like isoform X1
NC_035784.1	Gnomon	gene	24104400	24114584	.	+	.	gene_id LOC111134481; db_xref GeneID:111134481; gbkey Gene; gene LOC111134481; gene_biotype protein_coding;	5	low	macrophage mannose receptor 1-like
NC_035784.1	Gnomon	gene	25373491	25424050	.	-	.	gene_id LOC111135279; db_xref GeneID:111135279; gbkey Gene; gene LOC111135279; gene_biotype protein_coding;	5	low	sal-like protein 3
NC_035784.1	Gnomon	gene	25407986	25417251	.	-	.	gene_id LOC111135280; db_xref GeneID:111135280; gbkey Gene; gene LOC111135280; gene_biotype protein_coding;	5	low	uncharacterized
NC_035784.1	Gnomon	gene	36195594	36197775	.	-	.	gene_id LOC111135748; db_xref GeneID:111135748; gbkey Gene; gene LOC111135748; gene_biotype protein_coding;	5	high	solute carrier family 12 member 9-like	ion transport and flux
NC_035784.1	Gnomon	gene	36200060	36201269	.	-	.	gene_id LOC111135750; db_xref GeneID:111135750; gbkey Gene; gene LOC111135750; gene_biotype protein_coding;	5	high	uncharacterized
NC_035784.1	Gnomon	gene	36203286	36220506	.	-	.	gene_id LOC111135738; db_xref GeneID:111135738; gbkey Gene; gene LOC111135738; gene_biotype protein_coding;	5	high	solute carrier family 12 member 9-like isoform X1	ion transport and flux
NC_035784.1	Gnomon	gene	70453743	70459205	.	+	.	gene_id LOC111137707; db_xref GeneID:111137707; gbkey Gene; gene LOC111137707; gene_biotype protein_coding;	5	high	neuropeptides capa receptor-like isoform X1	signal transduction, neuropeptide receptor
NC_035785.1	Gnomon	gene	35726959	35769144	.	+	.	gene_id LOC111099483; db_xref GeneID:111099483; gbkey Gene; gene LOC111099483; gene_biotype protein_coding;	6	high	disks large homolog 1-like isoform X1	transmembrane transport?
NC_035785.1	Gnomon	gene	42491728	42503425	.	-	.	gene_id LOC111101046; db_xref GeneID:111101046; gbkey Gene; gene LOC111101046; gene_biotype protein_coding;	6	high	G-protein coupled receptor 1-like isoform X1	cellular signaling
NC_035787.1	Gnomon	gene	7083772	7088375	.	-	.	gene_id LOC111110685; db_xref GeneID:111110685; gbkey Gene; gene LOC111110685; gene_biotype lncRNA;	8	low	uncharacterized
NC_035787.1	Gnomon	gene	7093785	7096694	.	-	.	gene_id LOC111110684; db_xref GeneID:111110684; gbkey Gene; gene LOC111110684; gene_biotype protein_coding;	8	low	neurogenic locus notch homolog protein 1-like
NC_035787.1	Gnomon	gene	7168958	7174408	.	+	.	gene_id LOC111110608; db_xref GeneID:111110608; gbkey Gene; gene LOC111110608; gene_biotype protein_coding;	8	high	histone-lysine N-methyltransferase SUV39H2-like	cell cycle regulation, transcription
NC_035787.1	Gnomon	gene	7178080	7190879	.	-	.	gene_id LOC111109503; db_xref GeneID:111109503; gbkey Gene; gene LOC111109503; gene_biotype protein_coding;	8	high	carnitine O-palmitoyltransferase 2, mitochondrial like	long-chain fatty acid metabolism
NC_035787.1	Gnomon	gene	46457447	46466802	.	+	.	gene_id LOC111109891; db_xref GeneID:111109891; gbkey Gene; gene LOC111109891; gene_biotype protein_coding;	8	high	uncharacterized
NC_035787.1	Gnomon	gene	60680840	60696390	.	+	.	gene_id LOC111109254; db_xref GeneID:111109254; gbkey Gene; gene LOC111109254; gene_biotype protein_coding;	8	low	dihydrolipoyl dehydrogenase, mitochondrial-like
NC_035787.1	Gnomon	gene	60700617	60920605	.	-	.	gene_id LOC111108439; db_xref GeneID:111108439; gbkey Gene; gene LOC111108439; gene_biotype protein_coding;	8	low	plexin-B-like isoform X1
NC_035787.1	Gnomon	gene	62699135	62840769	.	-	.	gene_id LOC111108426; db_xref GeneID:111108426; gbkey Gene; gene LOC111108426; gene_biotype protein_coding;	8	low	dedicator of cytokinesis protein 3-like isoform X1
NC_035787.1	Gnomon	gene	64207721	64215035	.	-	.	gene_id LOC111108722; db_xref GeneID:111108722; gbkey Gene; gene LOC111108722; gene_biotype protein_coding;	8	high	serine/threonine protein kinase Nek4-like	cell cycle regulation, DNA damage repair, respiration	X - other nek proteins shown to be involved in hypoxia response
NC_035788.1	Gnomon	gene	51821163	51890910	.	+	.	gene_id LOC111112031; db_xref GeneID:111112031; gbkey Gene; gene LOC111112031; gene_biotype protein_coding;	9	low	ras-specific guanine nucleotide-releasing factor 2-like
NC_035788.1	Gnomon	gene	51852438	51855063	.	-	.	gene_id LOC111112032; db_xref GeneID:111112032; gbkey Gene; gene LOC111112032; gene_biotype protein_coding;	9	low	zinc finger BED domain-containing protein 1-like isoform X1
NC_035788.1	Gnomon	gene	51997123	52017991	.	+	.	gene_id LOC111112752; db_xref GeneID:111112752; gbkey Gene; gene LOC111112752; gene_biotype protein_coding;	9	high	pleckstrin homology domain-containing family D member 1-like isoform X1	unknown
NC_035788.1	Gnomon	gene	52022444	52032479	.	+	.	gene_id LOC111111252; db_xref GeneID:111111252; gbkey Gene; gene LOC111111252; gene_biotype protein_coding;	9	high	NAD-dependent protein deacetylase sirtuin-2-like	intracellular regulatory protein
NC_035788.1	Gnomon	gene	64568441	64651567	.	+	.	gene_id LOC111113136; db_xref GeneID:111113136; gbkey Gene; gene LOC111113136; gene_biotype protein_coding;	9	high	receptor-type tyrosine-protein phosphatase N2-like	signaling
NC_035788.1	Gnomon	gene	70881023	70914527	.	+	.	gene_id LOC111112736; db_xref GeneID:111112736; gbkey Gene; gene LOC111112736; gene_biotype protein_coding;	9	high	integrin alpha-4-like	internal membrane protein
NC_035788.1	Gnomon	gene	72082420	72086554	.	-	.	gene_id LOC111115213; db_xref GeneID:111115213; gbkey Gene; gene LOC111115213; gene_biotype lncRNA;	9	low	uncharacterized
NC_035788.1	Gnomon	gene	76558450	76602357	.	+	.	gene_id LOC111112919; db_xref GeneID:111112919; gbkey Gene; gene LOC111112919; gene_biotype protein_coding;	9	high	formin-like	cytoskeletal regulator
NC_035788.1	Gnomon	gene	81233639	81243508	.	+	.	gene_id LOC111114191; db_xref GeneID:111114191; gbkey Gene; gene LOC111114191; gene_biotype protein_coding;	9	high	beta-1,4-N-acetylgalactosaminyltransferase bre-4-like	transfers galactose onto proteins or lipids
NC_035788.1	Gnomon	gene	90649392	90725240	.	+	.	gene_id LOC111111251; db_xref GeneID:111111251; gbkey Gene; gene LOC111111251; gene_biotype protein_coding;	9	high	uncharacterized
