## Supplementary material for "Variation in hypoxia tolerance is driven by evolutionary changes in gene regulation in the eastern oyster": Online Resource 3

### Sheet: Sheet1
Hypoxia responsive candidate genes				Population-specific hypoxia responsive candidate genes				Broadly environmentally responsive candidate genes
	Candidate	Background			Candidate	Background			Candidate	Background
Synonymous	1162	2895		Synonymous	1029	3028		Synonymous	1151	2906
Nonsynonymous	475	1194		Nonsynonymous	415	1254		Nonsynonymous	483	1186
